# Evolutionary gain and loss of a plant pattern-recognition receptor for HAMP recognition

**DOI:** 10.1101/2022.03.30.484633

**Authors:** Simon Snoeck, Bradley W. Abramson, Anthony G. K. Garcia, Ashley N. Egan, Todd P. Michael, Adam D. Steinbrenner

## Abstract

Pattern recognition receptors (PRR) recognize distinct pathogen and herbivore-associated molecular patterns (PAMPs and HAMPs) and mediate activation of immune responses, but the evolution of new PRR sensing functions is not well understood. We employed comparative genomics and functional analysis to define evolutionary events leading to the sensing of the peptide HAMP inceptin (In11) by the PRR Inceptin Receptor (INR). Existing and *de novo* genome assemblies revealed that the presence of a functional *INR* gene corresponded with In11 response across 55 million years (my) of legume evolution, and that In11 recognition is unique to the clade of Phaseoloid legumes. The *INR* loci of certain Phaseoloid and non-Phaseoloid species also contain diverse INR-like homologues, suggesting that the evolution of INR receptor function ∼28 mya occurred after an ancestral gene insertion ∼32 mya. Functional analysis of chimeric and ancestrally reconstructed receptors revealed that specific AA differences in the C1 leucine-rich repeat (LRR) domain and C2 intervening motif likely mediated gain of In11 recognition. In summary, we present a conceptual model for the evolution of a defined PRR function based on patterns of *INR* variation in legumes.
