## Supplementary material for "Evolutionary gain and loss of a plant pattern-recognition receptor for HAMP recognition": Suppl. Table 1: Overview of the used legume species, accessions, and their origin

### Sheet: Sheet1
Suppl. Table 1: Overview of the used legume species, accessions, and their origin
Scientific name	Common name	Accession	Origin
Cajanus cajan	pigeon pea	UCR-1	Phil Roberts, UC Riverside, CA
Calopogonium mucunoides	calopo	PI 318466 01 SD	US Department of Agriculture (USDA) Germplasm resources Information network (GRIN)
Canavalia ensiformis	jack bean	PI 364355 01 SD	US Department of Agriculture (USDA) Germplasm resources Information network (GRIN)
Centrosema molle	butterfly pea	PI 212980 01 SD	US Department of Agriculture (USDA) Germplasm resources Information network (GRIN)
Clitoria ternatea	blue pea	PI 258379 04 SD	US Department of Agriculture (USDA) Germplasm resources Information network (GRIN)
Cologonia angustifolia	longleaf cologonia	99-0130	US Department of Agriculture (USDA) Germplasm resources Information network (GRIN)
Cyamopsis tetragonoloba	guar bean	PI 688679 01 SD	US Department of Agriculture (USDA) Germplasm resources Information network (GRIN)
Desmodium unicatum	silverleaf desmodium	PI 212226 01 SD	US Department of Agriculture (USDA) Germplasm resources Information network (GRIN)
Glycine max	soybean	Williams 82	US Department of Agriculture (USDA) Germplasm resources Information network (GRIN)
Hylodesmum podocarpum	/	PI 286475 02 SD	US Department of Agriculture (USDA) Germplasm resources Information network (GRIN)
Lablab purpureus	hyacinth bean	PI 164772 01 SD	US Department of Agriculture (USDA) Germplasm resources Information network (GRIN)
Macroptilium atropurpureum	purlple bush bean	PI 304148 01 SD	US Department of Agriculture (USDA) Germplasm resources Information network (GRIN)
Macroptilium lathyroides	phasey bean	PI 276184 01 SD	US Department of Agriculture (USDA) Germplasm resources Information network (GRIN)
Mucuna pruriens	velvet bean	PI 364362 03 SD	US Department of Agriculture (USDA) Germplasm resources Information network (GRIN)
Pachyrhizus erosus	yam bean	PI 574551 01 SD	US Department of Agriculture (USDA) Germplasm resources Information network (GRIN)
Phaseolus vulgaris	common bean	G19833	Phil Miklas, US Department of Agriculture (USDA, Prosser, WA)
Psophocarpus tetrangonolobus	winged bean	PI 477192 01 SD	US Department of Agriculture (USDA) Germplasm resources Information network (GRIN)
Rhynchosia minima	least snout-bean	PI 325587 01 SD	US Department of Agriculture (USDA) Germplasm resources Information network (GRIN)
Tephrosia vogelii	fish-poison bean	PI 305346 01 SD	US Department of Agriculture (USDA) Germplasm resources Information network (GRIN)
Teramnus labialis	blue wiss	PI 660727 01 SD	US Department of Agriculture (USDA) Germplasm resources Information network (GRIN)
Vigna radiata	mung bean	VC1973A	Creighton Miller, Texas A&M University, College Station, TX
Vigna unguiculata	cowpea	IT97K-499-35	Timothy Close, UC Riverside, CA
