## Supplementary material for "Evolutionary gain and loss of a plant pattern-recognition receptor for HAMP recognition": Suppl. Table 2: Overview of ethylene response data of legume species and the details of the experimental set-up

### Sheet: Sheet1
Suppl. Table 2: Overview of ethylene response data of legume species and the details of the experimental set-up
Treatment	Plant	Replicate	Ethylene	Ratio
H2O	P. vulgaris G19833	1	21.8	1
In11	P. vulgaris G19833	1	34.8	1.59633
flg22	P. vulgaris G19833	1	27.3	1.25229
H2O	P. vulgaris G19833	2	24.3	1
In11	P. vulgaris G19833	2	37.2	1.53086
flg22	P. vulgaris G19833	2	20.3	0.835391
H2O	P. erosus	1	15.2	1
In11	P. erosus	1	17.6	1.15789
flg22	P. erosus	1	18.2	1.19737
H2O	M. artropurpureum	1	23.9	1
In11	M. artropurpureum	1	109.7	4.58996
flg22	M. artropurpureum	1	32.3	1.35146
H2O	M. artropurpureum	2	20.4	1
In11	M. artropurpureum	2	63.9	3.13235
flg22	M. artropurpureum	2	72	3.52941
H2O	M. lathyroides	1	37.5679	1
In11	M. lathyroides	1	90.9431	2.42077
flg22	M. lathyroides	1	79.1766	2.10756
H2O	M. lathyroides	2	30.9717	1
In11	M. lathyroides	2	68.5011	2.21174
flg22	M. lathyroides	2	24.9274	0.804845
H2O	M. lathyroides	3	83.3538	1
In11	M. lathyroides	3	103.368	1.24011
flg22	M. lathyroides	3	84.768	1.01697
H2O	M. lathyroides	4	69.7379	1
In11	M. lathyroides	4	118.378	1.69748
flg22	M. lathyroides	4	79.9887	1.14699
H2O	M. lathyroides	5	80.5392	1
In11	M. lathyroides	5	107.538	1.33522
flg22	M. lathyroides	5	88.5253	1.09916
H2O	P. vulgaris G19833	3	18.9063	1
In11	P. vulgaris G19833	3	38.9161	2.05836
flg22	P. vulgaris G19833	3	15.4514	0.817261
H2O	P. vulgaris G19833	4	16.3117	1
In11	P. vulgaris G19833	4	40.3578	2.47417
flg22	P. vulgaris G19833	4	20.3282	1.24624
H2O	P. vulgaris G19833	5	18.7878	1
In11	P. vulgaris G19833	5	33.1137	1.76252
flg22	P. vulgaris G19833	5	21.5967	1.14951
H2O	P. vulgaris G19833	6	16.6106	1
In11	P. vulgaris G19833	6	47.0841	2.83458
flg22	P. vulgaris G19833	6	24.7985	1.49293
H2O	P. vulgaris G19833	7	23.1156	1
In11	P. vulgaris G19833	7	34.9778	1.51317
flg22	P. vulgaris G19833	7	16.5628	0.716521
H2O	P. vulgaris G19833	8	18.6819	1
In11	P. vulgaris G19833	8	56.4852	3.02353
flg22	P. vulgaris G19833	8	31.0595	1.66255
H2O	P. vulgaris G19833	9	29.4412	1
In11	P. vulgaris G19833	9	37.6346	1.2783
flg22	P. vulgaris G19833	9	23.0534	0.783034
H2O	P. vulgaris G19833	10	14.0392	1
In11	P. vulgaris G19833	10	37.496	2.67081
flg22	P. vulgaris G19833	10	23.6768	1.68649
H2O	P. vulgaris G19833	11	16.647	1
In11	P. vulgaris G19833	11	32.2091	1.93483
flg22	P. vulgaris G19833	11	24.7646	1.48763
H2O	P. vulgaris G19833	12	16.4693	1
In11	P. vulgaris G19833	12	42.1348	2.55838
flg22	P. vulgaris G19833	12	20.532	1.24668
H2O	M. artropurpureum	3	35.7514	1
In11	M. artropurpureum	3	82.114	2.2968
flg22	M. artropurpureum	3	34.1087	0.954052
H2O	C. ensiformis	1	7.97737	1
In11	C. ensiformis	1	5.08759	0.637752
flg22	C. ensiformis	1	7.81721	0.979923
H2O	C. ensiformis	2	3.81202	1
In11	C. ensiformis	2	2.04085	0.535371
flg22	C. ensiformis	2	3.07316	0.806176
H2O	C. ensiformis	3	3.04307	1
In11	C. ensiformis	3	1.87805	0.617157
flg22	C. ensiformis	3	2.79221	0.917561
H2O	C. ensiformis	4	3.92447	1
In11	C. ensiformis	4	3.30099	0.84113
flg22	C. ensiformis	4	3.26328	0.831519
H2O	C. ensiformis	5	6.87772	1
In11	C. ensiformis	5	6.97849	1.01465
flg22	C. ensiformis	5	7.59178	1.10382
H2O	C. cajan UCR1	1	7.64441	1
In11	C. cajan UCR1	1	13.7451	1.79805
flg22	C. cajan UCR1	1	9.80112	1.28213
H2O	C. cajan UCR1	2	13.9938	1
In11	C. cajan UCR1	2	21.4727	1.53444
flg22	C. cajan UCR1	2	15.7583	1.12609
H2O	C. cajan UCR1	3	30.0339	1
In11	C. cajan UCR1	3	39.7342	1.32298
flg22	C. cajan UCR1	3	23.8528	0.794195
H2O	T. labialis	1	14.5569	1
In11	T. labialis	1	20.2345	1.39003
flg22	T. labialis	1	33.7284	2.31701
H2O	T. labialis	2	11.1682	1
In11	T. labialis	2	24.5764	2.20057
flg22	T. labialis	2	16.9843	1.52077
H2O	T. labialis	3	9.60008	1
In11	T. labialis	3	12.6427	1.31694
flg22	T. labialis	3	15.8754	1.65367
H2O	T. labialis	4	3.89917	1
In11	T. labialis	4	14.4024	3.69372
flg22	T. labialis	4	24.898	6.38548
H2O	T. labialis	5	6.52476	1
In11	T. labialis	5	12.3013	1.88532
flg22	T. labialis	5	18.9753	2.9082
H2O	R. minima	1	16.7873	1
In11	R. minima	1	48.2262	2.87279
flg22	R. minima	1	29.4645	1.75517
H2O	R. minima	2	11.1724	1
In11	R. minima	2	40.181	3.59646
flg22	R. minima	2	37.5769	3.36338
H2O	R. minima	3	14.8342	1
In11	R. minima	3	74.6079	5.02946
flg22	R. minima	3	42.9743	2.89698
H2O	C. mucunoides	1	8.17115	1
In11	C. mucunoides	1	2.56428	0.313822
flg22	C. mucunoides	1	6.69068	0.818818
H2O	M. pruriens	1	5.80793	1
In11	M. pruriens	1	28.4516	4.89875
flg22	M. pruriens	1	5.22211	0.899135
H2O	C. ternatea	1	10.0886	1
In11	C. ternatea	1	8.81321	0.873582
flg22	C. ternatea	1	9.33304	0.925108
H2O	D. unicatum	1	2.54907	1
In11	D. unicatum	1	4.44723	1.74464
flg22	D. unicatum	1	6.30465	2.47331
H2O	D. unicatum	2	3.61865	1
In11	D. unicatum	2	6.77771	1.87299
flg22	D. unicatum	2	8.45742	2.33717
H2O	C. cajan UCR1	4	16.6485	1
In11	C. cajan UCR1	4	14.8038	0.889198
flg22	C. cajan UCR1	4	18.7411	1.12569
H2O	C. cajan UCR1	5	13.9032	1
In11	C. cajan UCR1	5	32.0483	2.3051
flg22	C. cajan UCR1	5	28.9695	2.08365
H2O	C. molle	1	34.3253	1
In11	C. molle	1	33.9646	0.989491
flg22	C. molle	1	132.981	3.87415
H2O	M. pruriens	2	7.88778	1
In11	M. pruriens	2	22.0593	2.79664
flg22	M. pruriens	2	8.14977	1.03322
H2O	M. pruriens	3	6.67308	1
In11	M. pruriens	3	21.1183	3.1647
flg22	M. pruriens	3	9.41362	1.41069
H2O	M. pruriens	4	3.96646	1
In11	M. pruriens	4	10.7334	2.70604
flg22	M. pruriens	4	4.74805	1.19705
H2O	C. ternatea	2	20.4535	1
In11	C. ternatea	2	18.8583	0.922007
flg22	C. ternatea	2	26.6267	1.30181
H2O	C. ternatea	3	14.302	1
In11	C. ternatea	3	14.1171	0.987071
flg22	C. ternatea	3	19.7572	1.38142
H2O	G. max Williams	1	7.32954	1
In11	G. max Williams	1	8.89288	1.21329
flg22	G. max Williams	1	4.42604	0.603863
H2O	C. cajan UCR1	6	25.6565	1
In11	C. cajan UCR1	6	33.2526	1.29607
flg22	C. cajan UCR1	6	23.3831	0.911393
H2O	C. cajan UCR1	7	20.9077	1
In11	C. cajan UCR1	7	43.7307	2.09161
flg22	C. cajan UCR1	7	22.7071	1.08606
H2O	C. cajan UCR1	8	30.671	1
In11	C. cajan UCR1	8	87.3907	2.8493
flg22	C. cajan UCR1	8	38.7341	1.26289
H2O	C. molle	2	7.62494	1
In11	C. molle	2	4.96657	0.651358
flg22	C. molle	2	4.5606	0.598116
H2O	C. molle	3	7.00865	1
In11	C. molle	3	4.56441	0.651254
flg22	C. molle	3	12.4132	1.77112
H2O	C. mucunoides	2	2.30803	1
In11	C. mucunoides	2	2.25028	0.974981
flg22	C. mucunoides	2	2.55706	1.1079
H2O	P. erosus	2	11.3354	1
In11	P. erosus	2	14.4865	1.27799
flg22	P. erosus	2	10.3526	0.913298
H2O	P. erosus	3	14.6565	1
In11	P. erosus	3	14.6518	0.999683
flg22	P. erosus	3	11.0893	0.756612
H2O	P. erosus	4	10.3926	1
In11	P. erosus	4	10.4791	1.00831
flg22	P. erosus	4	11.5778	1.11404
H2O	P. erosus	5	10.0176	1
In11	P. erosus	5	9.03222	0.901634
flg22	P. erosus	5	11.5507	1.15304
H2O	P. erosus	6	14.0803	1
In11	P. erosus	6	14.8	1.05111
flg22	P. erosus	6	16.9807	1.20599
H2O	T. vogelii	1	15.9582	1
In11	T. vogelii	1	13.7412	0.861072
flg22	T. vogelii	1	14.8352	0.929629
H2O	M. pruriens	5	3.16941	1
In11	M. pruriens	5	7.83501	2.47207
flg22	M. pruriens	5	4.81934	1.52058
H2O	P. erosus	7	6.46012	1
In11	P. erosus	7	6.22625	0.963798
flg22	P. erosus	7	7.14564	1.10612
H2O	M. pruriens	6	11.8836	1
In11	M. pruriens	6	20.0088	1.68373
flg22	M. pruriens	6	17.6615	1.48621
H2O	M. pruriens	7	3.93601	1
In11	M. pruriens	7	18.8916	4.79969
flg22	M. pruriens	7	11.9055	3.02476
H2O	V. radiata	1	9.76961	1
In11	V. radiata	1	24.9934	2.55828
flg22	V. radiata	1	8.80015	0.900768
H2O	V. radiata	2	12.8363	1
In11	V. radiata	2	20.2501	1.57757
flg22	V. radiata	2	17.9334	1.39709
H2O	V. radiata	3	4.602	1
In11	V. radiata	3	8.0094	1.74042
flg22	V. radiata	3	6.2855	1.36582
H2O	V. radiata	4	11.6828	1
In11	V. radiata	4	19.6723	1.68386
flg22	V. radiata	4	13.9129	1.19088
H2O	V. radiata	5	18.8088	1
In11	V. radiata	5	30.0614	1.59827
flg22	V. radiata	5	11.7096	0.622559
H2O	V. radiata	6	5.62464	1
In11	V. radiata	6	11.0448	1.96364
flg22	V. radiata	6	7.73109	1.3745
H2O	D. unicatum	3	5.90861	1
In11	D. unicatum	3	5.10772	0.864454
flg22	D. unicatum	3	4.2195	0.714127
H2O	D. unicatum	4	3.60672	1
In11	D. unicatum	4	3.96378	1.099
flg22	D. unicatum	4	5.70457	1.58165
H2O	D. unicatum	5	2.4673	1
In11	D. unicatum	5	4.80652	1.94809
flg22	D. unicatum	5	4.6668	1.89146
H2O	D. unicatum	6	2.24436	1
In11	D. unicatum	6	4.10599	1.82947
flg22	D. unicatum	6	5.00107	2.22828
H2O	D. unicatum	7	2	1
In11	D. unicatum	7	5.77611	2.88805
flg22	D. unicatum	7	7.4721	3.73605
H2O	P. tetragonolobus	1	10.8363	1
In11	P. tetragonolobus	1	12.2786	1.1331
flg22	P. tetragonolobus	1	16.5667	1.52882
H2O	P. tetragonolobus	2	9.40471	1
In11	P. tetragonolobus	2	13.39	1.42375
flg22	P. tetragonolobus	2	13.6138	1.44755
H2O	R. minima	4	13.4126	1
In11	R. minima	4	29.4484	2.19558
flg22	R. minima	4	15.2602	1.13776
H2O	R. minima	5	14.1405	1
In11	R. minima	5	31.0508	2.19588
flg22	R. minima	5	17.6004	1.24468
H2O	P. vulgaris G19833	13	28.5922	1
In11	P. vulgaris G19833	13	66.3978	2.32223
flg22	P. vulgaris G19833	13	26.5889	0.929933
H2O	T. vogelii	2	5.07848	1
In11	T. vogelii	2	5.26856	1.03743
flg22	T. vogelii	2	5.48502	1.08005
H2O	V. radiata	7	5.20414	1
In11	V. radiata	7	8.6254	1.65741
flg22	V. radiata	7	6.87642	1.32134
H2O	C. ternatea	4	3.13438	1
In11	C. ternatea	4	2.7861	0.888886
flg22	C. ternatea	4	4.5243	1.44344
H2O	C. ensiformis	6	2.77674	1
In11	C. ensiformis	6	2.73206	0.983911
flg22	C. ensiformis	6	4.56232	1.64305
H2O	H. podocarpum	1	7.92072	1
In11	H. podocarpum	1	4.72666	0.596746
flg22	H. podocarpum	1	21.5842	2.72503
H2O	H. podocarpum	2	13.4711	1
In11	H. podocarpum	2	21.8529	1.6222
flg22	H. podocarpum	2	47.2954	3.51086
H2O	H. podocarpum	3	24.3768	1
In11	H. podocarpum	3	32.6448	1.33918
flg22	H. podocarpum	3	68.9182	2.82721
H2O	H. podocarpum	4	7.52213	1
In11	H. podocarpum	4	15.8909	2.11255
flg22	H. podocarpum	4	52.6146	6.99464
H2O	C. tetragonoloba	1	48.1399	1
In11	C. tetragonoloba	1	50.4307	1.04759
flg22	C. tetragonoloba	1	48.244	1.00216
H2O	C. tetragonoloba	2	46.2381	1
In11	C. tetragonoloba	2	43.4687	0.940104
flg22	C. tetragonoloba	2	39.5417	0.855175
H2O	C. tetragonoloba	3	72.0979	1
In11	C. tetragonoloba	3	74.98	1.03997
flg22	C. tetragonoloba	3	71.4884	0.991546
H2O	C. tetragonoloba	4	62.577	1
In11	C. tetragonoloba	4	68.6124	1.09645
flg22	C. tetragonoloba	4	64.232	1.02645
H2O	C. tetragonoloba	5	53.3182	1
In11	C. tetragonoloba	5	59.3828	1.11374
flg22	C. tetragonoloba	5	61.6251	1.1558
H2O	C. tetragonoloba	6	78.091	1
In11	C. tetragonoloba	6	85.5899	1.09603
flg22	C. tetragonoloba	6	80.9613	1.03676
H2O	C. molle	4	7.92056	1
In11	C. molle	4	8.81687	1.11316
flg22	C. molle	4	13.4662	1.70016
H2O	H. podocarpum	5	4.15051	1
In11	H. podocarpum	5	1.43977	0.346891
flg22	H. podocarpum	5	20.6314	4.97082
H2O	L. purpureus	1	38.194	1
In11	L. purpureus	1	98.9034	2.5895
flg22	L. purpureus	1	59.0999	1.54736
H2O	L. purpureus	2	48.9738	1
In11	L. purpureus	2	153.89	3.14229
flg22	L. purpureus	2	60.0935	1.22705
H2O	L. purpureus	3	35.6785	1
In11	L. purpureus	3	108.364	3.03725
flg22	L. purpureus	3	51.245	1.4363
H2O	L. purpureus	4	32.3103	1
In11	L. purpureus	4	42.7338	1.3226
flg22	L. purpureus	4	43.7019	1.35257
H2O	C. ensiformis	7	66.3998	1
In11	C. ensiformis	7	65.8736	0.992075
flg22	C. ensiformis	7	77.1375	1.16171
H2O	C. ensiformis	8	54.0236	1
In11	C. ensiformis	8	44.2019	0.818197
flg22	C. ensiformis	8	73.2911	1.35665
H2O	C. ensiformis	9	22.2699	1
In11	C. ensiformis	9	25.0928	1.12676
flg22	C. ensiformis	9	24.2462	1.08874
H2O	C. ensiformis	10	102.855	1
In11	C. ensiformis	10	91.388	0.888514
flg22	C. ensiformis	10	119.344	1.16031
H2O	R. minima	6	31.0043	1
In11	R. minima	6	58.6149	1.89054
flg22	R. minima	6	47.1969	1.52227
H2O	G. max Williams	2	11.1414	1
In11	G. max Williams	2	9.7587	0.875892
flg22	G. max Williams	2	63.0137	5.6558
H2O	P. tetragonolobus	3	7.17598	1
In11	P. tetragonolobus	3	4.26613	0.594502
flg22	P. tetragonolobus	3	12.0083	1.6734
H2O	P. tetragonolobus	4	12.6913	1
In11	P. tetragonolobus	4	10.7886	0.850077
flg22	P. tetragonolobus	4	19.7331	1.55485
H2O	V. unguiculata IT97	1	31.4913	1
In11	V. unguiculata IT97	1	520.832	16.5389
flg22	V. unguiculata IT97	1	24.5204	0.77864
H2O	V. unguiculata IT97	2	55.4684	1
In11	V. unguiculata IT97	2	622.068	11.2148
flg22	V. unguiculata IT97	2	93.9587	1.69391
H2O	C. tetragonoloba	7	104.927	1
In11	C. tetragonoloba	7	127.319	1.21341
flg22	C. tetragonoloba	7	124.633	1.18781
H2O	C. tetragonoloba	8	94.3165	1
In11	C. tetragonoloba	8	115.971	1.22959
flg22	C. tetragonoloba	8	130.874	1.3876
H2O	H. podocarpum	6	52.6675	1
In11	H. podocarpum	6	20.2554	0.38459
flg22	H. podocarpum	6	126.45	2.40091
H2O	C. ternatea	5	11.0252	1
In11	C. ternatea	5	9.37294	0.850134
flg22	C. ternatea	5	12.84	1.1646
H2O	C. ternatea	6	7.72204	1
In11	C. ternatea	6	7.60054	0.984265
flg22	C. ternatea	6	5.9231	0.767038
H2O	P. tetragonolobus	5	12.4482	1
In11	P. tetragonolobus	5	14.5437	1.16834
flg22	P. tetragonolobus	5	16.7229	1.34341
H2O	G. max Williams	3	9.09976	1
In11	G. max Williams	3	5.73049	0.62974
flg22	G. max Williams	3	7.7759	0.854517
H2O	M. artropurpureum	4	29.497	1
In11	M. artropurpureum	4	135.19	4.58317
flg22	M. artropurpureum	4	83.273	2.8231
H2O	M. artropurpureum	5	169.932	1
In11	M. artropurpureum	5	267.214	1.57247
flg22	M. artropurpureum	5	169.707	0.998678
H2O	C. tetragonoloba	9	97.0004	1
In11	C. tetragonoloba	9	92.6927	0.95559
flg22	C. tetragonoloba	9	65.7356	0.677684
H2O	C. tetragonoloba	10	53.5399	1
In11	C. tetragonoloba	10	77.6369	1.45007
flg22	C. tetragonoloba	10	70.5973	1.31859
H2O	C. tetragonoloba	11	69.6614	1
In11	C. tetragonoloba	11	45.182	0.648596
flg22	C. tetragonoloba	11	64.8616	0.931098
H2O	C. tetragonoloba	12	52.997	1
In11	C. tetragonoloba	12	62.3463	1.17641
flg22	C. tetragonoloba	12	56.9117	1.07387
H2O	C. tetragonoloba	13	84.9138	1
In11	C. tetragonoloba	13	58.5185	0.689152
flg22	C. tetragonoloba	13	66.5826	0.78412
H2O	C. tetragonoloba	14	63.4356	1
In11	C. tetragonoloba	14	80.4917	1.26887
flg22	C. tetragonoloba	14	61.6301	0.971538
H2O	R. minima	7	18.9962	1
In11	R. minima	7	54.8653	2.88822
flg22	R. minima	7	15.9091	0.837487
H2O	R. minima	8	22.805	1
In11	R. minima	8	72.8286	3.19353
flg22	R. minima	8	46.0814	2.02066
H2O	P. erosus	8	8.73161	1
In11	P. erosus	8	8.9718	1.02751
flg22	P. erosus	8	9.83964	1.1269
H2O	H. podocarpum	7	50.9199	1
In11	H. podocarpum	7	84.448	1.65845
flg22	H. podocarpum	7	101.828	1.99977
H2O	H. podocarpum	8	81.2848	1
In11	H. podocarpum	8	111.943	1.37717
flg22	H. podocarpum	8	129.886	1.59791
H2O	H. podocarpum	9	62.0354	1
In11	H. podocarpum	9	61.4474	0.990521
flg22	H. podocarpum	9	106.095	1.71023
H2O	H. podocarpum	10	128.639	1
In11	H. podocarpum	10	141.11	1.09695
flg22	H. podocarpum	10	170.44	1.32495
H2O	V. unguiculata IT97	3	58.2418	1
In11	V. unguiculata IT97	3	454.148	7.79762
flg22	V. unguiculata IT97	3	59.9723	1.02971
H2O	V. unguiculata IT97	4	46.3792	1
In11	V. unguiculata IT97	4	502.926	10.8438
flg22	V. unguiculata IT97	4	62.0937	1.33882
H2O	H. podocarpum	11	13.1351	1
In11	H. podocarpum	11	3.46483	0.263783
flg22	H. podocarpum	11	21.0694	1.60405
H2O	L. purpureus	5	91.249	1
In11	L. purpureus	5	143.487	1.57248
flg22	L. purpureus	5	90.8631	0.995771
H2O	L. purpureus	6	62.9797	1
In11	L. purpureus	6	164.884	2.61805
flg22	L. purpureus	6	75.0241	1.19124
H2O	L. purpureus	7	68.2044	1
In11	L. purpureus	7	161.407	2.36653
flg22	L. purpureus	7	64.5978	0.947121
H2O	L. purpureus	8	66.01	1
In11	L. purpureus	8	182.799	2.76926
flg22	L. purpureus	8	81.5054	1.23474
H2O	L. purpureus	9	59.6457	1
In11	L. purpureus	9	166.627	2.79362
flg22	L. purpureus	9	45.4383	0.761803
H2O	R. minima	9	19.8819	1
In11	R. minima	9	124.264	6.2501
flg22	R. minima	9	50.2751	2.52869
H2O	R. minima	10	19.9703	1
In11	R. minima	10	69.6479	3.48758
flg22	R. minima	10	40.7155	2.0388
H2O	R. minima	11	72.8691	1
In11	R. minima	11	107.149	1.47043
flg22	R. minima	11	140.557	1.92889
H2O	R. minima	12	34.8832	1
In11	R. minima	12	105.441	3.0227
flg22	R. minima	12	59.6897	1.71113
H2O	R. minima	13	43.0167	1
In11	R. minima	13	78.5646	1.82638
flg22	R. minima	13	51.7168	1.20225
H2O	C. tetragonoloba	15	57.6693	1
In11	C. tetragonoloba	15	36.2122	0.627929
flg22	C. tetragonoloba	15	65.7813	1.14066
H2O	C. mucunoides	3	1.02294	1
In11	C. mucunoides	3	0.91981	0.899183
flg22	C. mucunoides	3	0.877224	0.857552
H2O	C. mucunoides	4	1.81255	1
In11	C. mucunoides	4	0.724384	0.39965
flg22	C. mucunoides	4	2.95521	1.63042
H2O	P. erosus	9	6.09588	1
In11	P. erosus	9	4.85877	0.797058
flg22	P. erosus	9	6.87376	1.12761
H2O	P. erosus	10	7.50962	1
In11	P. erosus	10	4.70378	0.626367
flg22	P. erosus	10	8.9524	1.19212
H2O	P. erosus	11	19.2879	1
In11	P. erosus	11	10.6205	0.550633
flg22	P. erosus	11	20.9724	1.08733
H2O	M. pruriens	8	21.105	1
In11	M. pruriens	8	41.7889	1.98005
flg22	M. pruriens	8	15.2303	0.721644
H2O	M. pruriens	9	53.7325	1
In11	M. pruriens	9	81.1064	1.50945
flg22	M. pruriens	9	52.7576	0.981856
H2O	M. pruriens	10	47.2631	1
In11	M. pruriens	10	61.2072	1.29503
flg22	M. pruriens	10	40.5015	0.856936
H2O	V. radiata	8	5.15873	1
In11	V. radiata	8	17.3688	3.36687
flg22	V. radiata	8	7.40741	1.4359
H2O	V. radiata	9	6.41626	1
In11	V. radiata	9	19.1405	2.98312
flg22	V. radiata	9	6.8357	1.06537
H2O	V. radiata	10	7.30018	1
In11	V. radiata	10	13.8524	1.89755
flg22	V. radiata	10	5.68147	0.778265
H2O	V. radiata	11	7.94607	1
In11	V. radiata	11	22.9001	2.88194
flg22	V. radiata	11	6.62305	0.833501
H2O	V. unguiculata IT97	5	28.2079	1
In11	V. unguiculata IT97	5	560.704	19.8775
flg22	V. unguiculata IT97	5	30.6611	1.08697
H2O	V. unguiculata IT97	6	35.4018	1
In11	V. unguiculata IT97	6	525.328	14.839
flg22	V. unguiculata IT97	6	47.6485	1.34594
H2O	V. unguiculata IT97	7	20.0909	1
In11	V. unguiculata IT97	7	334.997	16.6741
flg22	V. unguiculata IT97	7	29.7385	1.4802
H2O	V. unguiculata IT97	8	23.5245	1
In11	V. unguiculata IT97	8	374.873	15.9354
flg22	V. unguiculata IT97	8	28.1486	1.19657
H2O	V. unguiculata IT97	9	36.1028	1
In11	V. unguiculata IT97	9	440.916	12.2128
flg22	V. unguiculata IT97	9	43.2338	1.19752
H2O	V. unguiculata IT97	10	33.2668	1
In11	V. unguiculata IT97	10	620.885	18.6638
flg22	V. unguiculata IT97	10	46.4743	1.39702
H2O	V. unguiculata IT97	11	30.1874	1
In11	V. unguiculata IT97	11	649.916	21.5294
flg22	V. unguiculata IT97	11	36.4648	1.20795
H2O	P. erosus	12	21.6084	1
In11	P. erosus	12	22.5821	1.04506
flg22	P. erosus	12	34.2734	1.58612
H2O	C. cajan UCR1	9	27.4657	1
In11	C. cajan UCR1	9	37.3083	1.35836
flg22	C. cajan UCR1	9	33.6952	1.22681
H2O	C. cajan UCR1	10	73.7858	1
In11	C. cajan UCR1	10	109.273	1.48094
flg22	C. cajan UCR1	10	85.8312	1.16325
H2O	C. cajan UCR1	11	32.0329	1
In11	C. cajan UCR1	11	46.6107	1.45509
flg22	C. cajan UCR1	11	46.6251	1.45554
H2O	C. cajan UCR1	12	32.4564	1
In11	C. cajan UCR1	12	45.1463	1.39098
flg22	C. cajan UCR1	12	46.3437	1.42788
H2O	G. max Williams	4	6.17258	1
In11	G. max Williams	4	3.8825	0.628992
flg22	G. max Williams	4	3.85313	0.624234
H2O	G. max Williams	5	5.84837	1
In11	G. max Williams	5	3.0189	0.516195
flg22	G. max Williams	5	19.795	3.38471
H2O	G. max Williams	6	3.13332	1
In11	G. max Williams	6	4.0022	1.27731
flg22	G. max Williams	6	4.34366	1.38628
H2O	G. max Williams	7	3.05741	1
In11	G. max Williams	7	4.00012	1.30834
flg22	G. max Williams	7	8.89797	2.9103
H2O	G. max Williams	8	4.10187	1
In11	G. max Williams	8	3.35121	0.816994
flg22	G. max Williams	8	4.05973	0.989726
H2O	G. max Williams	9	3.51072	1
In11	G. max Williams	9	2.87572	0.819125
flg22	G. max Williams	9	6.72992	1.91696
H2O	G. max Williams	10	5.55199	1
In11	G. max Williams	10	5.1354	0.924965
flg22	G. max Williams	10	18.8483	3.39486
H2O	G. max Williams	11	6.38205	1
In11	G. max Williams	11	4.87506	0.763871
flg22	G. max Williams	11	10.6604	1.67037
H2O	M. lathyroides	6	58.0639	1
In11	M. lathyroides	6	206.306	3.5531
flg22	M. lathyroides	6	144.162	2.48281
H2O	M. lathyroides	7	93.4905	1
In11	M. lathyroides	7	202.351	2.1644
flg22	M. lathyroides	7	112.755	1.20606
H2O	M. lathyroides	8	121.245	1
In11	M. lathyroides	8	223.306	1.84178
flg22	M. lathyroides	8	134.509	1.1094
H2O	M. lathyroides	9	112.192	1
In11	M. lathyroides	9	208.025	1.85419
flg22	M. lathyroides	9	117.654	1.04868
H2O	M. lathyroides	10	111.464	1
In11	M. lathyroides	10	155.329	1.39353
flg22	M. lathyroides	10	176.699	1.58525
H2O	M. lathyroides	11	78.481	1
In11	M. lathyroides	11	139.268	1.77454
flg22	M. lathyroides	11	98.0242	1.24902
H2O	M. lathyroides	12	42.394	1
In11	M. lathyroides	12	271.388	6.40158
flg22	M. lathyroides	12	95.6964	2.25731
H2O	M. lathyroides	13	147.263	1
In11	M. lathyroides	13	290.406	1.97203
flg22	M. lathyroides	13	138.261	0.938874
H2O	M. lathyroides	14	91.7325	1
In11	M. lathyroides	14	229.815	2.50527
flg22	M. lathyroides	14	165.551	1.80471
H2O	M. lathyroides	15	57.4311	1
In11	M. lathyroides	15	159.237	2.77266
flg22	M. lathyroides	15	56.0035	0.975143
H2O	M. lathyroides	16	29.9422	1
In11	M. lathyroides	16	226.578	7.56718
flg22	M. lathyroides	16	62.5261	2.08823
H2O	G. max Williams	12	6.70758	1
In11	G. max Williams	12	5.05135	0.753081
flg22	G. max Williams	12	14.4775	2.15837
H2O	C. cajan UCR1	13	16.9028	1
In11	C. cajan UCR1	13	70.7954	4.18839
flg22	C. cajan UCR1	13	19.7193	1.16663
H2O	M. pruriens	11	6.81889	1
In11	M. pruriens	11	12.8546	1.88514
flg22	M. pruriens	11	5.50956	0.807984
H2O	P. tetragonolobus	6	16.7036	1
In11	P. tetragonolobus	6	14.8319	0.887946
flg22	P. tetragonolobus	6	31.6956	1.89753
H2O	P. tetragonolobus	7	10.3247	1
In11	P. tetragonolobus	7	4.42124	0.428219
flg22	P. tetragonolobus	7	44.3105	4.29169
H2O	P. tetragonolobus	8	9.63963	1
In11	P. tetragonolobus	8	5.04958	0.523835
flg22	P. tetragonolobus	8	43.9343	4.55767
H2O	P. tetragonolobus	9	15.1013	1
In11	P. tetragonolobus	9	13.116	0.868534
flg22	P. tetragonolobus	9	35.2505	2.33428
H2O	M. pruriens	12	7.62721	1
In11	M. pruriens	12	16.125	2.11414
flg22	M. pruriens	12	9.96309	1.30626
H2O	D. unicatum	8	8.28045	1
In11	D. unicatum	8	8.8941	1.07411
flg22	D. unicatum	8	21.8353	2.63697
H2O	D. unicatum	9	18.0783	1
In11	D. unicatum	9	21.4111	1.18435
flg22	D. unicatum	9	30.9071	1.70962
H2O	D. unicatum	10	13.0073	1
In11	D. unicatum	10	19.1701	1.47379
flg22	D. unicatum	10	23.8073	1.8303
H2O	D. unicatum	11	37.7096	1
In11	D. unicatum	11	46.5052	1.23324
flg22	D. unicatum	11	30.8457	0.817979
H2O	M. artropurpureum	6	79.8433	1
In11	M. artropurpureum	6	177.322	2.22088
flg22	M. artropurpureum	6	176.665	2.21265
H2O	M. artropurpureum	7	45.8018	1
In11	M. artropurpureum	7	136.795	2.98668
flg22	M. artropurpureum	7	58.1414	1.26941
H2O	T. labialis	6	8.83795	1
In11	T. labialis	6	21.6917	2.45438
flg22	T. labialis	6	14.0785	1.59296
H2O	T. labialis	7	5.12381	1
In11	T. labialis	7	14.6037	2.85016
flg22	T. labialis	7	6.48043	1.26477
H2O	T. labialis	8	17.046	1
In11	T. labialis	8	17.2278	1.01066
flg22	T. labialis	8	22.5259	1.32148
H2O	T. labialis	9	4.00466	1
In11	T. labialis	9	13.6635	3.41191
flg22	T. labialis	9	13.1277	3.27811
H2O	T. labialis	10	10.1944	1
In11	T. labialis	10	13.1186	1.28684
flg22	T. labialis	10	17.058	1.67327
H2O	T. labialis	11	8.07836	1
In11	T. labialis	11	12.8597	1.59187
flg22	T. labialis	11	16.6385	2.05964
H2O	M. artropurpureum	8	26.4092	1
In11	M. artropurpureum	8	81.4289	3.08336
flg22	M. artropurpureum	8	33.8571	1.28202
H2O	C. angustifolia	1	17.6253	1
In11	C. angustifolia	1	55.3174	3.13851
flg22	C. angustifolia	1	57.0548	3.23709
H2O	C. angustifolia	2	23.4367	1
In11	C. angustifolia	2	68.824	2.93659
flg22	C. angustifolia	2	65.4998	2.79475
H2O	C. angustifolia	3	26.3184	1
In11	C. angustifolia	3	78.8669	2.99665
flg22	C. angustifolia	3	72.7281	2.7634
H2O	C. angustifolia	4	15.3561	1
In11	C. angustifolia	4	55.9509	3.64356
flg22	C. angustifolia	4	38.2436	2.49045
H2O	C. angustifolia	5	13.7538	1
In11	C. angustifolia	5	61.7909	4.49264
flg22	C. angustifolia	5	64.5631	4.69419
H2O	C. angustifolia	6	23.4784	1
In11	C. angustifolia	6	76.9005	3.27537
flg22	C. angustifolia	6	74.8902	3.18974
H2O	C. angustifolia	7	9.34694	1
In11	C. angustifolia	7	26.8711	2.87485
flg22	C. angustifolia	7	21.0471	2.25177
H2O	C. angustifolia	8	8.48233	1
In11	C. angustifolia	8	16.8181	1.98272
flg22	C. angustifolia	8	24.3339	2.86878
H2O	C. angustifolia	9	9.83017	1
In11	C. angustifolia	9	7.95263	0.809002
flg22	C. angustifolia	9	14.4167	1.46658
H2O	C. angustifolia	10	10.7133	1
In11	C. angustifolia	10	16.478	1.53809
flg22	C. angustifolia	10	13.3669	1.24769
H2O	C. angustifolia	11	29.0583	1
In11	C. angustifolia	11	56.4652	1.94317
flg22	C. angustifolia	11	74.9608	2.57967
H2O	C. angustifolia	12	17.6286	1
In11	C. angustifolia	12	25.087	1.42308
flg22	C. angustifolia	12	34.4391	1.95359
H2O	H. podocarpum	12	24.8927	1
In11	H. podocarpum	12	38.455	1.54483
flg22	H. podocarpum	12	34.7514	1.39605
H2O	H. podocarpum	13	32.793	1
In11	H. podocarpum	13	50.9526	1.55377
flg22	H. podocarpum	13	49.6453	1.5139
