## Supplementary material for "Evolutionary gain and loss of a plant pattern-recognition receptor for HAMP recognition": Suppl. Table 3: Overview of mined assemblies of contiguous INR loci (+ coordinates) and LRR-RLPs

### Sheet: INR syntenic loci
Suppl. Table 3: Overview of mined assemblies of contiguous INR loci (+ coordinates) and LRR-RLPs
Species	Coordinates INR-locus	Source
L. angustifolius	NLL-04: 26913234 - 26928233	PRJNA299755
C. arietum	Ca4: 11870703-1189072	PRJNA175619
M. truncatula	Mt1: 44858000 - 44875999	PRJNA10791
T. pratense	scaffold292: 212000-232810	PRJEB9186
C. tetragonoloba	scaffold 337: 6153216 - 6183212	this article
A. precatorius	scaffold7: 31969417 - 32016012	PRJNA482671
C. ensiformis	contig1008 1549076 - 1605091	this article
M. pruriens	contig_170: 43000-76069	PRJNA414658
H. podocarpum	contig2358: 3237651 - 3384000	this article
C. cajan	chr2: 29826725..29884952	PRJNA72815
G. soja	chr10: 47378544 - 47452470	PRJNA486704
G. max	chr10: 45903556 - 45967327	PRJNA19861
P. erosus	NODE_630: 12001-38879	this article
V. unguiculata	chr7: 34221025 - 34258814	PRJNA381312
V. angularis	chr2: 28706681 - 28747816	PRJNA261643
V. radiata	chr8: 40123604 - 40157782	PRJNA243847
L. purpureus	scaffold5646: 436000-470000	PRJNA474418
P. lunatus	chr Pl07: 7391354 -7430853	PRJNA596114
P. acutifolius	chr7: 7688150 - 7649220	PRJNA607288
P. vulgaris	chr7: 7235873 - 7261027	PRJNA41439

### Sheet: INR phylogeny
Suppl. Table 3: Overview of mined assemblies of contiguous INR loci (+ coordinates) and LRR-RLPs
Species	Version	Source	Publication
Vigna unguiculata	v1.1	legumeinfo	Lonardi, S. et al. The genome of cowpea ( Vigna unguiculata [L.] Walp.). Plant J. 98, 767–782 (2019).
Vigna radiata	Vr1.0	legumeinfo	Kang, Y. J. et al. Genome sequence of mungbean and insights into evolution within Vigna species. Nat. Commun. 5, 1–9 (2014).
Vigna angularis	v3.0	legumeinfo	Kang, Y. J. et al. Draft genome sequence of adzuki bean, Vigna angularis. Sci. Rep. 5, 1–8 (2015).
Phaseolus vulgaris	v2.1	phytozome	Schmutz, J. et al. A reference genome for common bean and genome-wide analysis of dual domestications. Nat. Genet. 46, 707–713 (2014).
Phaseolus lunatus	V1	phytozome	PRJNA596114
Phaseolus acutifolius	WLD v2.0	phytozome	Moghaddam, S. M., Oladzad, A., Koh, C., Ramsay, L., Hart, J. P., Mamidi, S., … McClean, P. E. (2021). The tepary bean genome provides insight into evolution and domestication under heat stress. Nature Communications, 12(1). https://doi.org/10.1038/s41467-021-22858-x
Phaseolus coccineus	GCA_003122825.1	ncbi	PRJNA448610
Lablab purpureus	Okt 3 2019	orcae	Chang, Y. et al. The draft genomes of five agriculturally important African orphan crops. Gigascience (2018) doi:10.1093/gigascience/giy152.
Mucuna pruriens	ASM337056v1	ncbi	PRJNA414658
Cajanus cajan	Cc1.0	legumeinfo	Varshney, R. K. et al. Draft genome sequence of pigeonpea (Cajanus cajan), an orphan legume crop of resource-poor farmers. Nat. Biotechnol. 30, 83–89 (2012).
Glycine max	Wm82.a4.v1	phytozome	Schmutz, J. et al. Genome sequence of the palaeopolyploid soybean. Nature 463, 178–183 (2010).
Glycine soja	W05	soybase	Xie, M. et al. A reference-grade wild soybean genome. Nat. Commun. 10, (2019).
Abrus precatorius	Abrus_2018	ncbi	PRJNA510631
Hylodesmum podocarpum	/	ncbi	this article, SUB11200652
Canavalia ensiformis	/	ncbi	this article, SUB11200580
Cyamopsis tetragonoloba	/	ncbi	this article, SUB11200669
Pachyrhizus erosus	/	ncbi	this article, SUB11200654
Macroptylium lathyroides	/	ncbi	this article, PRJNA820752			remove?!
