## Supplementary material for "Evolutionary gain and loss of a plant pattern-recognition receptor for HAMP recognition": Suppl. Table 4: Genome assembly stats

### Sheet: TableSX_genome_assembly_stats
Suppl. Table 4: Genome assembly statistics
Species	Assembly name	Nanopore_Read_size (Gb)	Total_length (bp)	Contigs (#)	longest contig(bp)	Gaps (#)	N50 length (bp)	N50 count (#)	BUSCO
Canavalia ensiformis	Censiformis.flye.racon3.pilon3.fasta	4.7	535475211	1059	7084218	2	1238787	122	C:97.6%[S:94.2%,D:3.4%],F:0.6%,M:1.8%,n:2326 (eudicots_odb10.2019-11-20)
Cyamopsis tetragonoloba	Ctetragonoloba.flye.racon3.pilon3.fasta	18.1	440793772	654	37304608	0	17903558	8	C:98.8%[S:96.5%,D:2.3%],F:0.4%,M:0.8%,n:2326 (eudicots_odb10.2019-11-20)
Hylodesmum podocarpum	Hpodocarpum.flye.racon3.pilon3.fasta	19.4	399086610	1560	15431257	0	6138455	21	C:99.1%[S:95.9%,D:3.2%],F:0.1%,M:0.8%,n:2326 (eudicots_odb10.2019-11-20)
Pachyrhizus erosus	Perosus.spades.fasta	0.4468	517598913	864219	136512	1597	9506	13885	C:94.1%[S:91.9%,D:2.2%],F:1.7%,M:4.2%,n:5366 (fabales_odb10.2019-11-20)
