## Supplementary material for "Evolutionary gain and loss of a plant pattern-recognition receptor for HAMP recognition": Suppl. Table 5: Primers used in this study

### Sheet: Sheet1
Suppl. Table 5: Primers used in this study
Species	Gene	Forward (F), Reverse (R) and MoClo part	Sequence
Phaseolus vulgaris	Phvul.007g077500	F1	CACCGGTCTCAACATAATGAATGCCTCTCCCTTCA
	Phvul.007g077500	R1	TTTTGGTCTCATGGGAGACTTCCATTCAACTCATTTGTC
	Phvul.007g077500	F2	CACCGGTCTCACCCAGATAATCTCGGGCAAC
	Phvul.007g077500	R2	TTTTGGTCTCAACAAAAGAGTCTCCAAGTTGAAGAGTTGC
	Phvul.007g077500	F3	CACCGGTCTCAACATTCTTCGAGTTGCAGTCAATTCC
	Phvul.007g077500	R3	TTTTGGTCTCAATCTCCAGATAAATTATTATTAGCCATGTTC
	Phvul.007g077500	F4	CACCGGTCTCAAGATCTAACAGATTGTTGGAATAATTGGGA
	Phvul.007g077500	R4	TTTTGGTCTCAACAACGAACCATGCATGTAAGCATGGTTGC
	Phvul.007g246600	F1	CACCGGTCTCAACATAATGAACTCCTTTCTCTCCATTTTCAG
	Phvul.007g246600	R1	TTTTGGTCTCATTGAGCTCTGAAACCCTACC
	Phvul.007g246600	F2	CACCGGTCTCATCAATCTTCCTTGTGACACTATTCCC
	Phvul.007g246600	R2	TTTTGGTCTCAACAAGCCTCCAGATAAATGATTATAACCCATATCAAAGT
	Phvul.007g246600	F3	CACCGGTCTCAACATAGGCCTCACAGATTGTTGGAATGATTG
	Phvul.007g246600	R3	TTTTGGTCTCACTCAAACTTGGTAAATTAATGACAAAACCAAC
	Phvul.007g246600	F4	CACCGGTCTCATGAGGACTGAAATTAGTTGTACTATTACCATGCT
	Phvul.007g246600	R4	TTTTGGTCTCAAAAGACATGGTCTGAGGAATTTCTC
	Phvul.007g246600	F5	CACCGGTCTCACTTTCTTGCATTATCTTGAGGTCTTAAATTTGTC
	Phvul.007g246600	R5	TTTTGGTCTCAACAACGAACCCATGAAGTTCATCTTTCGCATGG
	Phvul.007g077500 + stopcodon	F1	TTGAAGACAAAATGAATGCCTCTCCCTTCA
	Phvul.007g077500 + stopcodon	R1	TTGAAGACAAAAGCTCAATGCATGTAAGCATGGTTGC
Vigna unguiculata	Vigun07g219600	F1	CACCGGTCTCAACATAATGGATGCCTTCAAACTCTTTC
	Vigun07g219600	R1	TTTTGGTCTCAGAGGAGACCTGAAGGATCTATGAGTC
	Vigun07g219600	F2	CACCGGTCTCACCTCTCCTCATGGTTCCCA
	Vigun07g219600	R2	TTTTGGTCTCAACAAGGCTTCCATTGAACTCATTTGATTCAAGT
	Vigun07g219600	F3	CACCGGTCTCAACATAGCCTTCCAGATGATCTTGGGAAAC
	Vigun07g219600	R3	TTTTGGTCTCATTCCAAGTTGAAGAGTTTCCCA
	Vigun07g219600	F4	CACCGGTCTCAGGAAACCCTTCGAGTTGCAG
	Vigun07g219600	R4	TTTTGGTCTCAACAACGAACCATGGATGTAAGCACGGTTG
	Vigun 07g219700	F1	CACCGGTCTCAACATAATGGATGCCTCTGTCTTTGTTAAA
	Vigun 07g219700	R1	TTTTGGTCTCAACAAGTCCCCATTGATCGTGTTG
	Vigun 07g219700	F2	CACCGGTCTCAACATGGACATGTCAAAGGTGTTTCTAAG
	Vigun 07g219700	R2	TTTTGGTCTCAACAACGAACCCATTCCAGTAATGGAGTTTGTCTTTTG
	Vigun07g039700	F1	CACCGGTCTCAACATAATGAACTCCTCCATCTCCATC
	Vigun07g039700	R1	TTTTGGTCTCAACAAACACATGGTCTGAGGAATCTCTC
	Vigun07g039700	F2	CACCGGTCTCAACATGTGTTCCTTGCATTATCTAGAGGTTTTAAATTTGT
	Vigun07g039700	R2	TTTTGGTCTCAGGGACCAGAATTCCCTATATAGCTGAG
	Vigun07g039700	F3	CACCGGTCTCATCCCTGTGGACCTCCACTTTCAA
	Vigun07g039700	R3	TTTTGGTCTCAACAACGAACCGATGAAGTTCATCTTTTGGATGGC
	Vigun07g219600	F1	TTGAAGACAAAATGGATGCCTTCAAACTCTTTC
	Vigun07g219600	R1	TTGAAGACAAAAGCTCAATGGATGTAAGCACGGTTG
Macroptylium lathyroides	Mlathy INR	F1	CACCGGTCTCAACATAATGGATGCCTCTCCCTTC
	Mlathy INR	R1	TTTTGGTCTCAATGACTTCCATTCAACTCATTTGACTC
	Mlathy INR	F2	CACCGGTCTCATCATCCAGATAATCTCGGCCAAC
	Mlathy INR	R2	TTTTGGTCTCAACAATCACCAAGTTGAAGAGTTGGCC
	Mlathy INR	F3	CACCGGTCTCAACATGTGACCCTTCGAGTTGCAG
	Mlathy INR	R3	TTTTGGTCTCAACAACGAACCATGGACGTAAATGTAAGCATGGT
Cajanus cajan	C.cajan_07316	F1	CACCGGTCTCAACATAATGGCTGCCTCTCCCTC
	C.cajan_07316	R1	TTTTGGTCTCATGGTGACCATGAGGACAGCATG
	C.cajan_07316	F2	CACCGGTCTCAACCAAAATTAGACTGTTGCCAATG
	C.cajan_07316	R2	TTTTGGTCTCAACAATTCCAAGTTGATGAGTTGCCC
	C.cajan_07316	F3	CACCGGTCTCAACATGGAAACCCTTCAAATTGCAGAAAATGT
	C.cajan_07316	R3	TTTTGGTCTCAATCTTCAATGGTTAGATATTTTAGAGAAGTCT
	C.cajan_07316	F4	CACCGGTCTCAAGATTCATCTGCTTCATTTGAACCTCT
	C.cajan_07316	R4	TTTTGGTCTCAACAACGAACCATGGATGTAATCATGGCTGC
Mucuna pruriens	Mprur INR	F1	CACCGGTCTCAACATAATGGATGCCTCCCCCTC
	Mprur INR	R1	TTTTGGTCTCAACAATTCCAAGTTGAAGAGTTGCCC
	Mprur INR	F2	CACCGGTCTCAACATGGAAACCCTTAGAGTTGCTGGAAATT
	Mprur INR	R2	TTTTGGTCTCAACAACGAACCATAGATGTAAGCATGACTGCATCTC
Glycine max	Glyma.10G22800	F1	CACCGGTCTCAACATAATGGATGCCTCTCCCTC
	Glyma.10G22800	R1	TTTTGGTCTCAACAATTGGACCGGATAAAAAATTTTGAGAAAAATC
	Glyma.10G22800	F2	CACCGGTCTCAACATCCAATCCCCACAAGTTTGG
	Glyma.10G22800	R2	TTTTGGTCTCAACAACGAACCATAGATGGAGTTCATCTTTTGGATCAC
Chimeric receptors	219600−B	AB_Vigun07g219600_R	TTGAAGACAACTCGGTGATATCATCACACTTGATTCCACT
	219600−B	C1C2C3DEFG_Vigun07g219700_F	TTGAAGACATCTCATCACTGGTAAAGTTACAAATCTTCATCTC
	219600−C1	ABC1_Vigun07g219600_R	TTGAAGACAACTCGACCAGGAAAATTAAGGATGAAGC
	219600−C1	C2C3DEFG_Vigun07g219700_F	TTGAAGACATCTCATGGTTTATCAGTATACATTTCATGTAGCATTCA
	219600−C2	ABC1C2_Vigun07g219600_R	TTGAAGACAACTCGTAAGGATCTGGACGCTGG
	219600−C2	C3DEFG_Vigun07g219700_F	TTGAAGACATCTCACTTATAAAGGGAAACGAGTTACCGTATTTT
	219600−C3	ABC1C2C3_Vigun07g219600_R	TTGAAGACAACTCGTGGGATTTTGCCCATAAAATTGTTGAATGACA
	219600−C3	DEFG_Vigun07g219700_F	TTGAAGACATCTCACCCAGCGGGGACTC
	219600−F	Vigun07g219700_F	TTGAAGACATCTCATTCAACAGAAAATGCAGACATGC
	219600−F	Vigun07g219600_R	TTGAAGACAACTCGTGAAAAAAATGGCACTCACCAG
	C1−219600	C1C2C3DEFG_Vigun07g219600_F	TTGAAGACATCTCATCACAGCAAGAGTAACACAACTTTAT
	C1−219600	AB_Vigun07g219700_R	TTGAAGACAACTCGGTGATATTGTGACATTTGACTCCAGT
	C2−219600	C2C3DEFG_Vigun07g219600_F	TTGAAGACATCTCATGGTTTTTCGGTAACCGTTG
	C2−219600	ABC1_Vigun07g219700_R	TTGAAGACAACTCGACCAGGATAATTAAGGGTAAATTTGAATCTACGAG
	C3−219600	C3DEFG_Vigun07g219600_F	TTGAAGACATCTCACTTATAAAAGGAAACGAGTTATCATATGTTTACC
	C3−219600	ABC1C2_Vigun07g219700_R	TTGAAGACAACTCGTAAGCAGCTGAATGCTACATGA
	D−219600	DEFG_Vigun07g219600_F	TTGAAGACATCTCACCCATCAGGGACCCAACTT
	D−219600	ABC1C2C3_Vigun07g219700_R	TTGAAGACAACTCGTGGGATTTTGCCAATAAAATTGTTGAA
	multiple chimera	start_Vigun07g219600_F	TTGAAGACATCTCAAATGGATGCCTTCAAACTCTTTC
	multiple chimera	end_Vigun07g219600_F	TTGAAGACAACTCGCGAACCATGGATGTAAGCACGGTTG
	multiple chimera	start_Vigun07g219700_F	TTGAAGACATCTCAAATGGATGCCTCTGTCTTTGTTAAA
	multiple chimera	end_Vigun07g219700_R	TTGAAGACAACTCGCGAACCCATTCCAGTAATGGAGTTTGTCTTTTG
ASR receptors	AB domain vigun07g219600	F	CACCGGTCTCAACATAATGGATGCCTTCAAACTCTTTC
	AB domain vigun07g219600	R	TTTTGGTCTCAACAAGTGATATCATCACACTTGATTCCACT
	DEFG domain vigun07g219600	F	CACCGGTCTCAACATCCATCAGGGACCCAACTT
	DEFG domain vigun07g219600	R	TTTTGGTCTCAACAACGAACCATGGATGTAAGCACGGTTG
P. erosus	validation disruption LRR-RLP	F	CTCTGAAGGCACAATTCCAC
	validation disruption LRR-RLP	F	AATTGTTGAATGCCAGGTTC
	validation disruption LRR-RLP	R	CTCCCTGTCTGTGTGGAAAC
	validation disruption LRR-RLP	R	CCCTGTCTGTGTGGAAACTC
	validation disruption LRR-RLP	R	TGTAGATTCTCGTAAAACTCATCAA
M. lathyroides	Mlathy INR	F	CTTCCCACCATCAAAACA
	Mlathy INR	F	TCGCTGCAATATCTCAACCT
	validation Mlathy INR	R	TATTATTTACGTACCATACATGTTAGAAT
	validation Mlathy INR	R	TCAATGGACGTAAATGTAAGCA
	validation Mlathy INR	R	TTGCTTCCCAGAGACAAAAC
	Mlathy INR-like	F	ATGGAAGCCTATGTCTCT
	Mlathy INR-like	R	CTACATTTAAGTAATGGAGTTTATC
	validation Mlathy INR-like	F	CATTTTTACAACAATTACCAACAAC
	validation Mlathy INR-like	R	GAACTTGTGGCCGTTTAC
Validation constructs	L1 pGII	F	CGCCAGGGTTTTCCCAGTCAC
	L1 pGII	R	GTTTACCCGCCAATATATCCTGTCA
	L0 pL0	F	GTATTACCGCCTTTGAGTG
	L0 pL0	R	TTTCCCCGAAAAGTGCCAC
